# Newly identified parasitic nematode beta-tubulin alleles confer resistance to benzimidazoles

**DOI:** 10.1101/2021.07.26.453836

**Authors:** Clayton M. Dilks, Emily J. Koury, Claire M. Buchanan, Erik C. Andersen

## Abstract

Infections by parasitic nematodes cause large health and economic burdens worldwide. We use anthelmintic drugs to reduce these infections. However, resistance to anthelmintic drugs is extremely common and increasing worldwide. It is essential to understand the mechanisms of resistance to slow its spread. Recently, four new parasitic nematode beta-tubulin alleles have been identified in benzimidazole (BZ) resistant parasite populations: E198I, E198K, E198T, and E198stop. These alleles have not been tested for the ability to confer resistance or for any effects that they might have on organismal fitness. We introduced these four new alleles into the sensitive *C. elegans* laboratory-adapted N2 strain and exposed these genome-edited strains to both albendazole and fenbendazole. We found that all four alleles conferred resistance to both BZ drugs. Additionally, we tested for fitness consequences in both control and albendazole conditions over seven generations in competitive fitness assays. We found that none of the edited alleles had deleterious effects on fitness in control conditions and that all four alleles conferred strong and equivalent fitness benefits in BZ drug conditions. Because it is unknown if previously validated alleles confer a dominant or recessive BZ resistance phenotype, we tested the phenotypes caused by five of these alleles and found that none of them conferred a dominant BZ resistance phenotype. Accurate measurements of resistance, fitness effects, and dominance caused by the resistance alleles allow for the generation of better models of population dynamics and facilitate control practices that maximize the efficacy of this critical anthelmintic drug class.

**Highlights:**

- Four newly identified parasitic nematode beta-tubulin alleles confer benzimidazole resistance
- The four newly identified alleles do not confer deleterious fitness consequences
- Five beta-tubulin alleles confer recessive benzimidazole resistance

**Graphical abstract:** 
