## supplemental_table1 for "Newly identified parasitic nematode beta-tubulin alleles confer resistance to benzimidazoles"

### Sheet: Sheet1
ECA_designation	genetic_background	ean_designation	allele	nt_changes	confirmation_primers	restriction_site	crispr_guide	repair_oligo
N2	N2	NA	WT	NA	NA	NA	NA	NA
ECA882	N2	ean64	ben-1(deletion)	deletion exons 2-4	oECA1301, oECA1302	NA	crECA44, crECA45	NA
ECA919	N2	ean100	F200Y	599 T>A, 588 C > G	oECA1297, oECA1298	BtsCI	crECA39	crECA41
ECA1076	N2	ean144	F167Y	504 G>T, 500 T>A, 495 T>C	oECA1299, oECA1300	SacI	crECA65	crECA71
ECA1082	N2	ean150	E198A	588 C>G, 593 A>C, 594 G>A	oECA1297, oECA1298	BtsCI	crECA39	crECA42
ECA1325	N2	ean201	E198L	588 C>G, 593 A>C, 594 G>T	oECA1297, oECA1298	Hpy188I	crECA39	crECA104
ECA1327	N2	ean203	E198V	588 C>G, 593 A>T, 594 G>C	oECA1297, oECA1298	BtsCI	crECA39	crECA105
ECA2795	N2	ean217	E198I	588 C>G, 592 G>A, 593 A>T, 594 G>T	oECA1297, oECA1298	ClaI	crECA39	crECA149
ECA2798	N2	ean218	E198K	592 G>A	oECA1297, oECA1298	ClaI	crECA39	crECA147
ECA2799	N2	ean219	E198I	588 C>G, 592 G>A, 593 A>T, 594 G>T	oECA1297, oECA1298	ClaI	crECA39	crECA149
ECA2801	N2	ean210	E198T	592 G>A, 593 A>C	oECA1297, oECA1298	ClaI	crECA39	crECA138
ECA2804	N2	ean209	E198T	592 G>A, 593 A>C	oECA1297, oECA1298	ClaI	crECA39	crECA138
ECA2805	N2	ean213	E198K	592 G>A	oECA1297, oECA1298	ClaI	crECA39	creCA147
ECA2816	N2	ean214	E198Stop	588 C>G, 592 G>T	oECA1297, oECA1298	ClaI	crECA39	crECA150
ECA2817	N2	ean215	E198Stop	588 C>G, 592 G>T	oECA1297, oECA1298	ClaI	crECA39	crECA150
PTM229	N2	kah81	dpy-10 barcoded strain		NA	NA	NA	NA
EG8072	N2	oxSi259 I; oxIs322 II; oxTi81 V	GFP expressing N2		NA	NA	NA	NA
