## supplemental_table2 for "Newly identified parasitic nematode beta-tubulin alleles confer resistance to benzimidazoles"

### Sheet: Sheet1
oligo_name	sequence	description	Notes
oECA1297	CATTGAGTTGTCCTGGGAAGC	F200Y,E198A/L/V confirmation primer
oECA1298	TGGAGGAGGAACTGGATCTG	F200Y,E198A/L/V confirmation primer
oECA1299	GCTTGAGGGTTCTGAAGCAG	F167Y confirmation primer
oECA1300	CCAGGAACCATGGATTCTGTC	F167Y confirmation primer
oECA1301	TGGAGCACGTTTCCAGCAAC	ben-1 deletion confirmation primer
oECA1302	ATTCGCGCTCTATAGCAACCA	ben-1 deletion confirmation primer
crECA37	CACTTGAACTTCAATACGGCAAGATGAGAATGACTGGAAACCGTACCGCATGCGGTGCCTATGGTAGCGGAGCTTCACATGGCTTCAGACCAACAGCCTAT	dpy-10 repair oligo
crECA38	GCUACCAUAGGCACCACGAG	dpy-10 crispr guide
crECA39	GUCAAUGCAGAAAGUCUCAU	F200Y,E198A/L/V/K/I/T/Stop crispr guide
crECA41	AAACTAATAATTAAAATTCAGGTCTCGGACACAGTCGTCGAGCCATACAACGCTACTCTTTCTGTCCACCAGCTCGTTGAAAATACgGATGAGACTTaCTGCATTGACAACGAGGCTCTTTATGATA	F200Y repair oligo
crECA42	AAACTAATAATTAAAATTCAGGTCTCGGACACAGTCGTCGAGCCATACAACGCTACTCTTTCTGTCCACCAGCTCGTTGAAAATACgGATGcaACTTTCTGCATTGACAACGAGGCTCTTTATGATA	E198A repair oligo
crECA44	AGATCGACGAGAACAGCGCG	ben-1 deletion crispr guide
crECA45	CAGGTACTATTATGGAGACG	ben-1 deletion crispr guide
crECA65	UAGAAUUAUGAGUUCUUUCU	F167Y crispr guide
crECA71	CGACTGTGTCCGAGACCTGAATTTTAATTATTAGTTTTAAAATATTCATTAAATTCAATTAATCCAACCTTTGGCGACGGAACAACAGAGtAAGAGCTCATAATTCTATCTGGATACTCTTCACGGA	F167Y repair oligo
crECA104	AAACTAATAATTAAAATTCAGGTCTCGGACACAGTCGTCGAGCCATACAACGCTACTCTTTCTGTCCACCAGCTCGTTGAAAATACgGATctGACTTTCTGCATTGACAACGAGGCTCTTTATGATA	E198L repair oligo
crECA105	AAACTAATAATTAAAATTCAGGTCTCGGACACAGTCGTCGAGCCATACAACGCTACTCTTTCTGTCCACCAGCTCGTTGAAAATACgGATGtcACTTTCTGCATTGACAACGAGGCTCTTTATGATA	E198V repair oligo
crECA138	AAACTAATAATTAAAATTCAGGTCTCGGACACAGTCGTCGAGCCATACAACGCTACTCTTTCTGTCCACCAGCTCGTTGAAAATACCGATacGACTTTCTGCATcGAtAACGAGGCTCTTTATGATA	E198T repair oligo	c and t edits post E198 edit site were introduced to avoid repeat cutting of Cas9 complex. However these edits were not found in any of our tested strains
crECA147	AAACTAATAATTAAAATTCAGGTCTCGGACACAGTCGTCGAGCCATACAACGCTACTCTTTCTGTCCACCAGCTCGTTGAAAATACCGATaAGACTTTCTGCATcGAtAACGAGGCTCTTTATGATA	E198K repair oligo	c and t edits post E198 edit site were introduced to avoid repeat cutting of Cas9 complex. However these edits were not found in any of our tested strains
crECA149	AAACTAATAATTAAAATTCAGGTCTCGGACACAGTCGTCGAGCCATACAACGCTACTCTTTCTGTCCACCAGCTCGTTGAAAATACgGATattACTTTCTGCATcGAtAACGAGGCTCTTTATGATA	E198I repair oligo	c and t edits post E198 edit site were introduced to avoid repeat cutting of Cas9 complex. However these edits were not found in any of our tested strains
crECA150	AAACTAATAATTAAAATTCAGGTCTCGGACACAGTCGTCGAGCCATACAACGCTACTCTTTCTGTCCACCAGCTCGTTGAAAATACgGATtAGACTTTCTGCATcGAtAACGAGGCTCTTTATGATA	E198Stop repair oligo	c and t edits post E198 edit site were introduced to avoid repeat cutting of Cas9 complex. However these edits were not found in any of our tested strains
ddPRC-forward	GGCAAGATGAGAATGACTGGAAAC
ddPRC-reverse	GTGAAGCTCCGCTACCATAGG
Taqman probe VIC	CACCACGAGCGGTACG
taqman probe FAM	CACCACGAGCAGTACG
